# Regulation of sex differences in innate immunity by sex-determining gene *transformer* in *Drosophila melanogaster*

**DOI:** 10.1101/2024.05.28.596272

**Authors:** MD Mursalin Khan, Rita M. Graze

**Affiliations:** Department of Biological Sciences, Auburn University, Alabama, USA

**Keywords:** *transformer*, *tra-*mutant, *tra-*overexpression, sex determination pathway, sex dimorphism, sex-biased gene expression, Toll, IMD, innate immunity, pseudomale, pseudofemale, intersex

## Abstract

Sex dimorphism is one of the key features of dioecious organisms, which shapes almost all the aspects of life history traits from early development to cessation of life. However, the specific regulatory differences between males and females that underlie sex dimorphism are underexplored for most quantitative traits, including immune sex dimorphism. Complex patterns of variation, for example, with respect to numbers and types of contributing alleles, dynamic changes in gene expression, and context dependency, have created challenges in understanding the mechanistic basis of sex differences in immunity. To investigate the regulatory basis of sex dimorphism in immunity, we focused on the sex determination hierarchy master switch, *transformer* (*tra*), in *Drosophila melanogaste*r. Two different perturbations of sex determination were examined, pseudomales (*tra-*mutant) and pseudofemales (*tra-*overexpression). Changes in gene expression patterns in response to the infection of *Providencia rettgeri*, an ex*tra*cellular gram-negative bacterium, were examined for each of these perturbations and for controls with wild-type sex determination phenotypes. To the best of our knowledge, this is the first study to report the immune response to bacterial infection in any insects with mutant or overexpressed *tra* genotypes. Survival and bacterial load were first characterized to assess the overall impact of *tra* on sex differences in immunity. To examine the regulatory role of the *tra* gene, sex differentially regulated genes were identified in comparisons of wound control to bacterial infected flies for males, females, and *tra-*mutant or *tra-*overexpression animals. The survival assay showed that in the absence of the female-specific isoform of *tra* (Tra^F^), *tra-*mutant XX animals showed significantly lower survival than wild-type females, and their survival rate aligned with males. The overexpression of Tra^F^ in the XY animals resulted in a surprising outcome, much higher survival of these animals relative to both males and females. The DEG analysis of genes with a significant interaction between sex and infection status identified 235 and 417 genes regulated upstream and downstream of *tra* in the sex hierarchy pathway, respectively. Interestingly, the GO enrichment analysis found 49 bacterial infection response-related biological processes enriched among genes regulated downstream of *tra*, including the Toll signaling pathway, and no enrichment for immune response-related categories among genes regulated upstream of *tra*. Further analysis of the genes and regulators of the Toll signaling pathway identified a significant regulatory role of *tra* or its downstream targets in signal detection, transduction, cellular response, and regulators of the pathway. Moreover, several genes regulated downstream of *tra* can regulate IMD pathways via the transcription factor NF-kB-Relish and some of its regulators, such as Diap2/IAP2 and Charon. Overall, the findings highlighted a strong potential role of *tra* to establish immune sex dimorphism in Drosophila.
