## Supplement_File_2_tra_STAR_Mapping_Stat for "Regulation of sex differences in innate immunity by sex-determining gene *transformer* in *Drosophila melanogaster*"

### Sheet: Readme
The table is generated from the raw read using mapper (STAR) stat. For detail: Dobin et al., 2013; doi: 10.1093/bioinformatics/bts635
Short Form	Description
TRA	transformer gene
DSX	doublesex gene
OE/oe/overexp	Overexpression
N	Null/mutant
KD/kd	Null/mutant
FT/ft	Typical Female/wild type Female
MT/mt	Typical Male/wild type Male
PF/pf	Pseudo Female/tra-overexpressed
PM/pm	Pseudo Male/tra-mutant
IF/if	Intersex XX/doublesex mutnant XX
IM/im	Intersex XY/doublesex mutnant XY
r/Rep	Replicate
Treat	Treatment of Providencia rettgeri
Control	Wound Control with phosphate buffered saline
PRET/pret	Treatment of Providencia rettgeri
PBS/pbs	Wound Control with phosphate buffered saline
%	Percentage
dmel	Drosophila melanogaster

### Sheet: tra_mutant
Samples_ID	Sample_Code	Analysis_code	Sample_Description	Replicates	Species	Raw Read Counts_1	Raw Read Counts_2	Uniquely mapped reads number	Uniquely mapped reads (%)
T25	T25_K_FT_C1	null_ft_pbs_r1	TRA Null Typical Female PBS Control	1	Drosophila melanogaster	21752264	21752264	20518773	0.9433
T26	T26_K_MT_C1	null_mt_pbs_r1	TRA Null Typical Male PBS Control	1	Drosophila melanogaster	21051056	21051056	19518861	0.9272
T27	T27_K_PM_C1	null_pm_pbs_r1	TRA Null Pseudo Male PBS Control	1	Drosophila melanogaster	21403890	21403890	19836499	0.9268
T28	T28_K_FT_B1	null_ft_pret_r1	TRA Null Typical Female PRET Treat	1	Drosophila melanogaster	23263973	23263973	21877568	0.9404
T29	T29_K_MT_B1	null_mt_pret_r1	TRA Null Typical Male PRET Treat	1	Drosophila melanogaster	22108401	22108401	20440685	0.9246
T30	T30_K_PM_B1	null_pm_pret_r1	TRA Null Pseudo Male PRET Treat	1	Drosophila melanogaster	23410986	23410986	21590855	0.9223
T31	T31_K_FT_C2	null_ft_pbs_r2	TRA Null Typical Female PBS Control	2	Drosophila melanogaster	26717916	26717916	25192413	0.9429
T32	T32_K_MT_C2	null_mt_pbs_r2	TRA Null Typical Male PBS Control	2	Drosophila melanogaster	23091222	23091222	21474222	0.93
T33	T33_K_PM_C2	null_pm_pbs_r2	TRA Null Pseudo Male PBS Control	2	Drosophila melanogaster	23893395	23893395	22369933	0.9362
T34	T34_K_FT_B2	null_ft_pret_r2	TRA Null Typical Female PRET Treat	2	Drosophila melanogaster	26331188	26331188	24635783	0.9356
T35	T35_K_MT_B2	null_mt_pret_r2	TRA Null Typical Male PRET Treat	2	Drosophila melanogaster	20626267	20626267	19158664	0.9288
T36	T36_K_PM_B2	null_pm_pret_r2	TRA Null Pseudo Male PRET Treat	2	Drosophila melanogaster	24719674	24719674	22556003	0.9125
T37	T37_K_FT_C3	null_ft_pbs_r3	TRA Null Typical Female PBS Control	3	Drosophila melanogaster	19819009	19819009	18576745	0.9373
T38	T38_K_MT_C3	null_mt_pbs_r3	TRA Null Typical Male PBS Control	3	Drosophila melanogaster	22359618	22359618	21026703	0.9404
T39	T39_K_PM_C3	null_pm_pbs_r3	TRA Null Pseudo Male PBS Control	3	Drosophila melanogaster	25905399	25905399	24362670	0.9404
T40	T40_K_FT_B3	null_ft_pret_r3	TRA Null Typical Female PRET Treat	3	Drosophila melanogaster	20801736	20801736	19405294	0.9329
T41	T41_K_MT_B3	null_mt_pret_r3	TRA Null Typical Male PRET Treat	3	Drosophila melanogaster	22391458	22391458	20569300	0.9186
T42	T42_K_PM_B3	null_pm_pret_r3	TRA Null Pseudo Male PRET Treat	3	Drosophila melanogaster	21953496	21953496	20433478	0.9308
T43	T43_K_FT_C4	null_ft_pbs_r4	TRA Null Typical Female PBS Control	4	Drosophila melanogaster	19863407	19863407	18796167	0.9463
T44	T44_K_MT_C4	null_mt_pbs_r4	TRA Null Typical Male PBS Control	4	Drosophila melanogaster	21881162	21881162	20560188	0.9396
T45	T45_K_PM_C4	null_pm_pbs_r4	TRA Null Pseudo Male PBS Control	4	Drosophila melanogaster	21503935	21503935	20043505	0.9321
T46	T46_K_FT_B4	null_ft_pret_r4	TRA Null Typical Female PRET Treat	4	Drosophila melanogaster	19920075	19920075	18600504	0.9338
T47	T47_K_MT_B4	null_mt_pret_r4	TRA Null Typical Male PRET Treat	4	Drosophila melanogaster	23181267	23181267	21340260	0.9206
T48	T48_K_PM_B4	null_pm_pret_r4	TRA Null Pseudo Male PRET Treat	4	Drosophila melanogaster	28268757	28268757	25343134	0.8965

### Sheet: tra_overexp
Samples_ID	Sample_Code	Analysis_code	Sample_Description	Replicates	Species	Raw Read Counts_1	Raw Read Counts_2	Uniquely mapped reads number	Uniquely mapped reads (%)
T1	T1_O_FT_C1	oe_ft_pbs_r1	TRA Overexpression Typical Female PBS Control	1	Drosophila melanogaster	20124940	20124940	18956414	0.9419
T2	T2_O_MT_C1	oe_mt_pbs_r1	TRA Overexpression Typical Male PBS Control	1	Drosophila melanogaster	24637442	24637442	23024092	0.9345
T3	T3_O_PF_C1	oe_pf_pbs_r1	TRA Overexpression Pseudo Female PBS Control	1	Drosophila melanogaster	21792274	21792274	20443619	0.9381
T4	T4_O_FT_B1	oe_ft_pret_r1	TRA Overexpression Typical Female PRET Treat	1	Drosophila melanogaster	22002304	22002304	20545163	0.9338
T5	T5_O_MT_B1	oe_mt_pret_r1	TRA Overexpression Typical Male PRET Treat	1	Drosophila melanogaster	20091256	20091256	18531725	0.9224
T6	T6_O_PF_B1	oe_pf_pret_r1	TRA Overexpression Pseudo Female PRET Treat	1	Drosophila melanogaster	24509472	24509472	22361011	0.9123
T7	T7_O_FT_C2	oe_ft_pbs_r2	TRA Overexpression Typical Female PBS Control	2	Drosophila melanogaster	27294516	27294516	25629385	0.939
T8	T8_O_MT_C2	oe_mt_pbs_r2	TRA Overexpression Typical Male PBS Control	2	Drosophila melanogaster	22055489	22055489	20799392	0.943
T9	T9_O_PF_C2	oe_pf_pbs_r2	TRA Overexpression Pseudo Female PBS Control	2	Drosophila melanogaster	27541648	27541648	25557394	0.928
T10	T10_O_FT_B2	oe_ft_pret_r2	TRA Overexpression Typical Female PRET Treat	2	Drosophila melanogaster	30746048	30746048	28817063	0.9373
T11	T11_O_MT_B2	oe_mt_pret_r2	TRA Overexpression Typical Male PRET Treat	2	Drosophila melanogaster	20604829	20604829	19041599	0.9241
T12	T12_O_PF_B2	oe_pf_pret_r2	TRA Overexpression Pseudo Female PRET Treat	2	Drosophila melanogaster	20725601	20725601	18675504	0.9011
T13	T13_O_FT_C3	oe_ft_pbs_r3	TRA Overexpression Typical Female PBS Control	3	Drosophila melanogaster	23292869	23292869	21835710	0.9374
T14	T14_O_MT_C3	oe_mt_pbs_r3	TRA Overexpression Typical Male PBS Control	3	Drosophila melanogaster	22544447	22544447	20823425	0.9237
T15	T15_O_PF_C3	oe_pf_pbs_r3	TRA Overexpression Pseudo Female PBS Control	3	Drosophila melanogaster	20491566	20491566	18913211	0.923
T16	T16_O_FT_B3	oe_ft_pret_r3	TRA Overexpression Typical Female PRET Treat	3	Drosophila melanogaster	22299413	22299413	20914851	0.9379
T17	T17_O_MT_B3	oe_mt_pret_r3	TRA Overexpression Typical Male PRET Treat	3	Drosophila melanogaster	22582400	22582400	20951426	0.9278
T18	T18_O_PF_B3	oe_pf_pret_r3	TRA Overexpression Pseudo Female PRET Treat	3	Drosophila melanogaster	19843792	19843792	18159918	0.9151
T19	T19_O_FT_C4	oe_ft_pbs_r4	TRA Overexpression Typical Female PBS Control	4	Drosophila melanogaster	26080648	26080648	24597035	0.9431
T20	T20_O_MT_C4	oe_mt_pbs_r4	TRA Overexpression Typical Male PBS Control	4	Drosophila melanogaster	20579005	20579005	19280453	0.9369
T21	T21_O_PF_C4	oe_pf_pbs_r4	TRA Overexpression Pseudo Female PBS Control	4	Drosophila melanogaster	25875475	25875475	23956011	0.9258
T22	T22_O_FT_B4	oe_ft_pret_r4	TRA Overexpression Typical Female PRET Treat	4	Drosophila melanogaster	26026736	26026736	24511342	0.9418
T23	T23_O_MT_B4	oe_mt_pret_r4	TRA Overexpression Typical Male PRET Treat	4	Drosophila melanogaster	26026736	22963585	21211476	0.9237
T24	T24_O_PF_B4	oe_pf_pret_r4	TRA Overexpression Pseudo Female PRET Treat	4	Drosophila melanogaster	21206659	21206659	19610545	0.9247
