## Supplement_File_6_Tra_full_model_#mutant_#overexpression_counts for "Regulation of sex differences in innate immunity by sex-determining gene *transformer* in *Drosophila melanogaster*"

### Sheet: Readme
The table is generated from the filtered (min 10 reads) reads using limma-voom-edgeR. For details of the interaction see methods: Differential gene expression analysis.
Short Form	Description	Additonal Description
TRA	transformer gene
DSX	doublesex gene
OE/oe/overexp	Overexpression
N	Null/mutant
KD/kd	Null/mutant
FT/ft	Typical Female/wild type Female
MT/mt	Typical Male/wild type Male
PF/pf	Pseudo Female/tra-overexpressed
PM/pm	Pseudo Male/tra-mutant
IF/if	Intersex XX/doublesex mutnant XX
IM/im	Intersex XY/doublesex mutnant XY
r/Rep	Replicate
Treat	Treatment of Providencia rettgeri
Control	Wound Control with phosphate buffered saline
PRET/pret	Treatment of Providencia rettgeri
PBS/pbs	Wound Control with phosphate buffered saline
%	Percentage
dmel	Drosophila melanogaster
FBgnID	Flybase gene ID/Ensemble ID
sexbycond	interaction of treatment by sex	Female(XX) VS Male(XX)
XXgenobycond	interaction of treatment by XX Genotypes	Female(XX) VS tra-mutant(XX)
Mgenobycond	interaction of treatment by Male Soma	Male(XY) VS tra-mutant(XX)
XYgenobycond	interaction of treatment by XY Genotypes	Male(XY) VS tra-overexp(XY)
Fgenobycond	interaction of treatment by Female Soma	Female(XX) VS tra-overexp(XY)

### Sheet: tra_mutant_Contrast_full
	FDR0.05	FDR0.05_n_2FC	FDR0.05_n_4FC
female_DEG_ft_pretVSft_pbs	785	363	150
female_down_ft_pretVSft_pbs	267	97	23
female_up_ft_pretVSft_pbs	518	266	127
male_DEG_mt_pretVSmt_pbs	2061	476	133
male_down_mt_pretVSmt_pbs	1139	249	47
male_up_mt_pretVSmt_pbs	922	227	86
tra_mutant_DEG_pm_pretVSpm_pbs	4640	2236	477
tra_mutant_down_pm_pretVSpm_pbs	3719	1996	390
tra_mutant_up_pm_pretVSpm_pbs	921	240	87
female_PBS_VS_male_PBS_DEG	12112	10006	6143
female_PBS_biased_ft_pbsVSmt_pbs	4838	3461	1569
male_PBS_biased_ft_pbsVSmt_pbs	7274	6545	4574
female_PBS_VS_tra_mutant_PBS_DEG	12045	9975	6606
female_PBS_biased_ft_pbsVSpm_pbs	4699	3299	1496
tra_mutant_PBS_biased_ft_pbsVSpm_pbs	7346	6676	5110
male_PBS_VS_tra_mutant_PBS_DEG	6596	3213	2125
male_PBS_biased_mt_pbsVSpm_pbs	3722	2894	2043
tra_mutant_PBS_biased_mt_pbsVSpm_pbs	2874	319	82
female_PRET_VS_male_PRET_DEG	11994	9783	5805
female_PRET_biased_ft_PRETVSmt_PRET	4852	3449	1521
male_PRET_biased_ft_PRETVSmt_PRET	7142	6334	4284
female_PRET_VS_tra_mutant_PRET_DEG	11696	9680	6033
female_PRET_biased_ft_PRETVSpm_PRET	4897	3547	1610
tra_mutant_PRET_biased_ft_PRETVSpm_PRET	6799	6133	4423
male_PRET_VS_tra_mutant_PRET_DEG	7182	3637	2692
male_PRET_biased_mt_PRETVSpm_PRET	4219	3289	2608
tra_mutant_PRET_biased_mt_PRETVSpm_PRET	2963	348	84

### Sheet: tra_mutant_Interactions_full
	Interactions	FDR0.05
female_VS_male	sexbycond	654
male_VS_mutant	Mgenobycond	1890
female_VS_mutant	XXgenobycond	1129

### Sheet: tra_mutant_streams
	Interactions	Filter_logic	FDR0.05_FDR0.05	FDR0.05_FDR0.10	FDR0.05_FDR0.20
upstream_of_tra	sexbycond_VS_XXgenobycond	FDR_lt_0.05_AND_FDR gt_0.05/0.1/.2	236	173	109
downstream_of_tra	sexbycond_VS_XXgenobycond	FDR_lt_0.05_AND_FDR_lt_0.05/0.1/.2	418	481	545
female_Vs_mutant_specific	XXgenobycond_VS_sexbycond	FDR_lt_0.05_AND_FDR_gt_0.05/0.1/.2	711

### Sheet: tra_overexp_Contrast_full
	FDR0.05	FDR0.05_n_2FC	FDR0.05_n_4FC
female_DEG_ft_pretVSft_pbs	1017	470	143
female_down_ft_pretVSft_pbs	689	311	76
female_up_ft_pretVSft_pbs	328	159	67
male_DEG_mt_pretVSmt_pbs	2014	511	124
male_down_mt_pretVSmt_pbs	1075	262	35
male_up_mt_pretVSmt_pbs	939	249	89
tra_overexp_DEG_pf_pretVSpf_pbs	3407	930	274
tra_overexp_down_pf_pretVSpf_pbs	1640	513	118
tra_overexp_up_pf_pretVSpf_pbs	1767	417	156
female_PBS_VS_male_PBS_DEG	12347	10473	7197
female_PBS_biased_ft_pbsVSmt_pbs	5084	3815	1932
male_PBS_biased_ft_pbsVSmt_pbs	7263	6658	5265
female_PBS_VS_tra_overexp_PBS_DEG	11893	9583	5641
female_PBS_biased_ft_pbsVSpf_pbs	4927	3242	928
tra_overexp_PBS_biased_ft_pbsVSpf_pbs	6966	6341	4713
male_PBS_VS_tra_overexp_PBS_DEG	6545	3612	876
male_PBS_biased_mt_pbsVSpf_pbs	3770	2725	612
tra_overexp_PBS_biased_mt_pbsVSpf_pbs	2775	887	264
female_PRET_VS_male_PRET_DEG	12352	10538	7378
female_PRET_biased_ft_PRETVSmt_PRET	4962	3749	1886
male_PRET_biased_ft_PRETVSmt_PRET	7390	6789	5492
female_PRET_VS_tra_overexp_PRET_DEG	12192	10423	7567
female_PRET_biased_ft_PRETVSpf_PRET	4827	3660	1877
tra_overexp_PRET_biased_ft_PRETVSpf_PRET	7365	6763	5690
male_PRET_VS_tra_overexp_PRET_DEG	5601	3417	927
male_PRET_biased_mt_PRETVSpf_PRET	3451	2833	729
tra_overexp_PRET_biased_mt_PRETVSpf_PRET	2150	584	198

### Sheet: tra_overexp_Interactions_full
Groups	Interactions	FDR0.05
female_VS_male	sexbycond	477
female_VS_overexp	Fgenobycond	1902
male_VS_overexp	XYgenobycond	1518

### Sheet: tra_overexp_streams
	Interactions	Filter_logic	FDR0.05_FDR0.05	FDR0.05_FDR0.10	FDR0.05_FDR0.20
upstream_of_tra	sexbycond_VS_XYgenobycond	FDR_st_0.05_AND_FDR gt_0.05/0.1/.2	344	304	251
downstream_of_tra	sexbycond_VS_XYgenobycond	FDR_st_0.05_AND_FDR_st_0.05/0.1/.2	133	173	226
male_vs_overexp_specific	XYgenobycond_VS_sexbycond	FDR_lt_0.05_AND_FDR gt_0.05	1385
