## Supplement_File_7_Tra_mutant_upstream#235_downstream#417_gene_list for "Regulation of sex differences in innate immunity by sex-determining gene *transformer* in *Drosophila melanogaster*"

### Sheet: downstream_of_tra_mutant
FBgnID	Symbol
FBgn0000052	Pfas
FBgn0000053	Gart
FBgn0000055	Adh
FBgn0000250	cact
FBgn0000454	Dip-B
FBgn0000566	Cth
FBgn0000579	Eno
FBgn0000721	for
FBgn0000964	tj
FBgn0001091	Gapdh1
FBgn0001092	Gapdh2
FBgn0001114	Glt
FBgn0001124	Got1
FBgn0001125	Got2
FBgn0001128	Gpdh1
FBgn0001142	Gs1
FBgn0001208	Hn
FBgn0001248	Idh
FBgn0001990	wek
FBgn0002069	AspRS
FBgn0002441	l(3)mbt
FBgn0002570	Mal-A1
FBgn0003067	Pepck1
FBgn0003074	Pgi
FBgn0003076	Pgm1
FBgn0003134	Pp1alpha-96A
FBgn0003137	Ppn
FBgn0003326	sca
FBgn0003495	spz
FBgn0003961	Uro
FBgn0003969	vap
FBgn0004047	Yp3
FBgn0004507	Glyp
FBgn0004556	Dbp73D
FBgn0004654	Pgd
FBgn0004885	tok
FBgn0005655	PCNA
FBgn0010052	Jhe
FBgn0010225	Gel
FBgn0010388	Dro
FBgn0010391	SrpRalpha
FBgn0010441	pll
FBgn0010803	TrpRS
FBgn0011232	scat
FBgn0011672	Mvl
FBgn0011703	RnrL
FBgn0011704	RnrS
FBgn0011768	Fdh
FBgn0011770	Gip
FBgn0012036	Aldh
FBgn0014018	Rel
FBgn0014031	Agxt
FBgn0014417	Naglu
FBgn0014469	Cyp4e2
FBgn0014861	Mcm2
FBgn0014869	Pglym78
FBgn0015039	Cyp9b2
FBgn0015247	Diap2
FBgn0015372	RabX1
FBgn0015376	cutlet
FBgn0015575	alpha-Est7
FBgn0015793	Rab19
FBgn0016687	Nurf-38
FBgn0016715	Reg-2
FBgn0017577	Mcm5
FBgn0019830	colt
FBgn0019982	Gs1l
FBgn0020236	ATPCL
FBgn0020388	Gcn5
FBgn0020414	Idgf3
FBgn0020443	eRF3
FBgn0020506	Amyrel
FBgn0020513	Paics
FBgn0020633	Mcm7
FBgn0023477	Taldo
FBgn0023479	teq
FBgn0023495	Lip3
FBgn0023549	Mct1
FBgn0024289	Sodh1
FBgn0025355	SuUR
FBgn0025454	Cyp6g1
FBgn0025519	fidipidine
FBgn0025592	Gk1
FBgn0025724	beta'COP
FBgn0025725	alphaCOP
FBgn0025815	Mcm6
FBgn0026064	KP78a
FBgn0026143	Cdc45
FBgn0026196	nop5
FBgn0026403	Ndg
FBgn0026602	Adk3
FBgn0026630	nes
FBgn0026721	fat-spondin
FBgn0027070	Ugt36E1
FBgn0027073	Ugt49B1
FBgn0027079	ValRS
FBgn0027080	TyrRS
FBgn0027084	LysRS
FBgn0027086	IleRS
FBgn0027087	HisRS
FBgn0027091	CysRS
FBgn0027094	AlaRS
FBgn0027348	bgm
FBgn0027552	CG10863
FBgn0027579	mino
FBgn0027580	PCB
FBgn0027584	CG4757
FBgn0027611	LManII
FBgn0027657	glob1
FBgn0028325	Pdha
FBgn0028327	l(1)G0320
FBgn0028426	RNaseZ
FBgn0028480	CG17841
FBgn0028969	deltaCOP
FBgn0028984	Spn88Ea
FBgn0028988	Spn42Dd
FBgn0028990	Spn27A
FBgn0029092	ced-6
FBgn0029093	cathD
FBgn0029167	Hml
FBgn0029525	CG18273
FBgn0029648	CG3603
FBgn0029711	Usf
FBgn0029823	Shmt
FBgn0029824	CG3726
FBgn0029969	Acat1
FBgn0029990	CG2233
FBgn0030050	CG12111
FBgn0030054	Caf1-180
FBgn0030073	CG10962
FBgn0030160	CG9691
FBgn0030196	Psf3
FBgn0030239	Pgls
FBgn0030305	Uba5
FBgn0030478	CG1640
FBgn0030484	GstT4
FBgn0030512	Nadsyn
FBgn0030539	CG1368
FBgn0030589	CG9519
FBgn0030724	Nipsnap
FBgn0030749	AnxB11
FBgn0030966	shop
FBgn0030968	CG7322
FBgn0031001	CG7884
FBgn0031092	CG9577
FBgn0031182	Cyp6t1
FBgn0031252	CG13690
FBgn0031305	Iris
FBgn0031317	Charon
FBgn0031320	CG5126
FBgn0031360	CG31937
FBgn0031418	CG3609
FBgn0031428	CG9886
FBgn0031432	Cyp309a1
FBgn0031449	CG31689
FBgn0031484	CG3165
FBgn0031558	CG16704
FBgn0031689	Cyp28d1
FBgn0031741	CG11034
FBgn0031814	retm
FBgn0031907	CG5171
FBgn0031913	CG5958
FBgn0031925	Cyp4d21
FBgn0031937	CG13795
FBgn0032067	LManIV
FBgn0032076	Argl
FBgn0032213	CG5390
FBgn0032262	CG7384
FBgn0032298	CG6724
FBgn0032382	Mal-B2
FBgn0032472	CG9928
FBgn0032587	CG5953
FBgn0032638	SPH93
FBgn0032639	CG18563
FBgn0032684	Ugt301D1
FBgn0032726	CG10621
FBgn0032783	CG10237
FBgn0032820	fbp
FBgn0032851	CG13970
FBgn0032864	CG2493
FBgn0032889	CG9331
FBgn0032913	CG9259
FBgn0032916	CG9257
FBgn0033215	Dgat2
FBgn0033246	ACC
FBgn0033296	Mal-A7
FBgn0033388	CG8046
FBgn0033397	Cyp4p3
FBgn0033742	Nepl10
FBgn0033783	CG17019
FBgn0033879	Echs1
FBgn0033915	Snrk
FBgn0034002	CG8079
FBgn0034010	CG8157
FBgn0034143	CG8303
FBgn0034162	CG6426
FBgn0034195	Spn53F
FBgn0034221	CG10764
FBgn0034229	CG4847
FBgn0034328	BomBc1
FBgn0034363	CG5327
FBgn0034364	CG5493
FBgn0034390	CG15093
FBgn0034394	CG15096
FBgn0034405	Jheh2
FBgn0034432	Acadvl
FBgn0034440	CG10073
FBgn0034480	CG16898
FBgn0034513	CG13423
FBgn0034530	Rcd6
FBgn0034618	CG9485
FBgn0034663	CG4363
FBgn0034734	CG4554
FBgn0034804	GrlHz
FBgn0034887	St1
FBgn0035024	CG11414
FBgn0035089	Phk-3
FBgn0035090	CG2736
FBgn0035121	Tudor-SN
FBgn0035147	Gale
FBgn0035189	CG9119
FBgn0035228	CG12091
FBgn0035266	Gk2
FBgn0035268	CG8001
FBgn0035372	CG12093
FBgn0035436	CG12016
FBgn0035484	CG11594
FBgn0035679	CG10467
FBgn0035726	CG9953
FBgn0035791	CG8539
FBgn0035929	CG13311
FBgn0035964	Dhpr
FBgn0035978	UGP
FBgn0035983	CG4080
FBgn0036007	path
FBgn0036145	CG7607
FBgn0036242	CG6793
FBgn0036298	nst
FBgn0036316	nebu
FBgn0036549	CG10516
FBgn0036622	Agpat4
FBgn0036752	Adgf-A
FBgn0037182	ArfGAP3
FBgn0037230	Nepl11
FBgn0037304	CG1113
FBgn0037553	CG18249
FBgn0037607	CG8036
FBgn0037612	CG8112
FBgn0037646	CAHbeta
FBgn0037650	CG11977
FBgn0037714	CG9396
FBgn0037788	CAH7
FBgn0037807	CG6293
FBgn0037837	CG14693
FBgn0037848	Tsp86D
FBgn0037875	ZnT86D
FBgn0037912	sea
FBgn0037913	fabp
FBgn0037973	CG18547
FBgn0037975	CG3397
FBgn0038009	CG17738
FBgn0038054	CG5509
FBgn0038074	Gnmt
FBgn0038129	TBC1D5
FBgn0038146	CG9799
FBgn0038147	CCHa2
FBgn0038257	smp-30
FBgn0038291	CG3984
FBgn0038463	CG3534
FBgn0038519	Prx3
FBgn0038680	Cyp12a5
FBgn0038681	Cyp12a4
FBgn0038718	CG17752
FBgn0038719	CG16727
FBgn0038742	Arc42
FBgn0038803	CG5191
FBgn0038858	CG5793
FBgn0038914	fit
FBgn0038964	Nop56
FBgn0039023	Nepl14
FBgn0039073	CG4408
FBgn0039094	CG10184
FBgn0039108	CG10232
FBgn0039114	Lsd-1
FBgn0039156	CG6178
FBgn0039273	shams
FBgn0039296	Sil1
FBgn0039298	to
FBgn0039299	CG11854
FBgn0039312	CG10514
FBgn0039313	CG11892
FBgn0039543	CROT
FBgn0039593	Sid
FBgn0039611	Nepl18
FBgn0039644	rdog
FBgn0039674	CG1907
FBgn0039678	Obp99a
FBgn0039697	Etfb
FBgn0039817	CG15553
FBgn0040064	yip2
FBgn0040256	Ugt35C1
FBgn0040340	TRAM
FBgn0040349	CG3699
FBgn0040532	CG8369
FBgn0040606	CG6503
FBgn0040629	CAH5
FBgn0040827	CG13315
FBgn0040968	CG14933
FBgn0041205	key
FBgn0041337	Cyp309a2
FBgn0041713	yellow-c
FBgn0043783	CG32444
FBgn0044419	Pmi
FBgn0046776	CR14033
FBgn0046878	Obp83cd
FBgn0050036	CG30036
FBgn0050085	Rif1
FBgn0050090	CG30090
FBgn0050359	Mal-A5
FBgn0050360	Mal-A6
FBgn0050383	CG30383
FBgn0050410	Rpi
FBgn0050489	Cyp12d1-p
FBgn0051075	CG31075
FBgn0051104	CG31104
FBgn0051380	CG31380
FBgn0051413	Qsox4
FBgn0051481	pb
FBgn0051516	CG31516
FBgn0051915	CG31915
FBgn0052251	Claspin
FBgn0052373	CG32373
FBgn0052412	QC
FBgn0052499	Cda4
FBgn0052549	Nt5b
FBgn0052579	CG32579
FBgn0053087	LRP1
FBgn0053138	AGBE
FBgn0053460	CG33460
FBgn0053509	CG33509
FBgn0054040	CG34040
FBgn0061356	Hao
FBgn0061492	loj
FBgn0063491	GstE9
FBgn0063497	GstE3
FBgn0064237	Idgf5
FBgn0085195	CG34166
FBgn0085227	CG34198
FBgn0085244	CG34215
FBgn0085282	CG34253
FBgn0085345	CG34316
FBgn0085453	Mthfs
FBgn0086254	Akr1B
FBgn0086445	l(2)37Cd
FBgn0086687	Desat1
FBgn0086691	UK114
FBgn0086909	CG31751
FBgn0087013	Karybeta3
FBgn0250820	meigo
FBgn0250835	CG15394
FBgn0250906	Pgk
FBgn0259113	PolA1
FBgn0259676	Prim2
FBgn0260455	CG10332
FBgn0260474	CG30002
FBgn0260639	gammaTub23C
FBgn0260659	CG42542
FBgn0260761	CG42559
FBgn0260855	Sec22
FBgn0261386	Gpa2
FBgn0261436	DhpD
FBgn0261547	Exn
FBgn0261575	tobi
FBgn0261989	CG42807
FBgn0262473	Tl
FBgn0262782	Mdh1
FBgn0262937	Rabex-5
FBgn0262962	CG43273
FBgn0263120	Acsl
FBgn0263199	Galk
FBgn0263200	Galt
FBgn0263339	lncRNA:CR43420
FBgn0263605	l(3)72Dn
FBgn0263607	l(3)72Dp
FBgn0263774	CG43691
FBgn0263998	Ack-like
FBgn0264326	PolE1
FBgn0264541	CG43920
FBgn0264711	CG43980
FBgn0264979	CG4267
FBgn0264982	lncRNA:CR44133
FBgn0264984	lncRNA:CR44135
FBgn0265048	cv-d
FBgn0265178	Lipt1
FBgn0265266	CG13639
FBgn0265575	yin
FBgn0265798	lncRNA:CR44587
FBgn0266005	lncRNA:CR44779
FBgn0266064	Glys
FBgn0266146	lncRNA:CR44852
FBgn0266268	FeCH
FBgn0266488	CG45087
FBgn0266540	CG45101
FBgn0266694	lncRNA:CR45184
FBgn0266884	lncRNA:CR45345
FBgn0266907	asRNA:CR45367
FBgn0267041	asRNA:CR45485
FBgn0267385	PyK
FBgn0267676	asRNA:CR46012
FBgn0283427	FASN1
FBgn0283461	Drs
FBgn0284253	LeuRS
FBgn0284442	Mcm3
FBgn0286508	Had1
FBgn0286783	Etf-QO
FBgn0286788	Orc1
FBgn0287423	Nplp2

### Sheet: upstream_of_tra_mutant
FBgnID	Symbol
FBgn0000276	CecA1
FBgn0000533	ea
FBgn0000996	dup
FBgn0001147	gsb-n
FBgn0002719	Men
FBgn0003312	sad
FBgn0004107	Cdk2
FBgn0004584	Rrp1
FBgn0004841	TkR86C
FBgn0004926	eIF2beta
FBgn0005648	Pabp2
FBgn0008635	betaCOP
FBgn0010053	Jheh1
FBgn0010548	Aldh-III
FBgn0011016	SsRbeta
FBgn0011509	SrpRbeta
FBgn0011638	La
FBgn0011722	Tig
FBgn0012034	AcCoAS
FBgn0014455	Ahcy
FBgn0014903	CG14630
FBgn0015035	Cyp4e3
FBgn0015038	Cyp9b1
FBgn0015569	alpha-Est10
FBgn0015663	Ugt36A1
FBgn0015929	dpa
FBgn0016013	Faa
FBgn0016126	CaMKI
FBgn0016131	Cdk4
FBgn0016794	dos
FBgn0017558	Pdk
FBgn0019925	Surf4
FBgn0019938	Polr1A
FBgn0020389	Papss
FBgn0020655	ArfGAP1
FBgn0022338	dnk
FBgn0022355	Tsf1
FBgn0022359	Sodh2
FBgn0023529	Grp170
FBgn0024222	IKKbeta
FBgn0024509	Sec13
FBgn0024920	Ts
FBgn0024957	Irp-1B
FBgn0025684	MFS18
FBgn0027088	GlyRS
FBgn0027547	CG1927
FBgn0027550	CG6495
FBgn0027610	Dic1
FBgn0027929	NimB1
FBgn0028341	Ptpmeg2
FBgn0028526	CG15293
FBgn0029801	CG15771
FBgn0030051	spirit
FBgn0030065	CG12075
FBgn0030251	CG2145
FBgn0030310	PGRP-SA
FBgn0030332	CG9360
FBgn0030507	CG11164
FBgn0030558	Tat
FBgn0030603	CG5541
FBgn0030876	Srx
FBgn0030999	Mur18B
FBgn0031069	Abcd3
FBgn0031117	GstT3
FBgn0031126	Cyp6v1
FBgn0031255	BBS8
FBgn0031389	CG4259
FBgn0031470	CG18557
FBgn0031497	SerRS
FBgn0031653	Jon25Biii
FBgn0031914	CG5973
FBgn0032066	LManIII
FBgn0032068	LManV
FBgn0032069	LManVI
FBgn0032084	CG13101
FBgn0032195	Bcs1
FBgn0032358	Ppt2
FBgn0032430	Trm1
FBgn0032451	spict
FBgn0032477	Alg7
FBgn0032713	Ugt36D1
FBgn0032910	CG9265
FBgn0033115	Spn42De
FBgn0033117	CG3358
FBgn0033214	CG1941
FBgn0033234	MFS12
FBgn0033250	CG14762
FBgn0033294	Mal-A4
FBgn0033297	Mal-A8
FBgn0033326	CG14743
FBgn0033387	CG8008
FBgn0033454	CG1671
FBgn0033518	Prx6c
FBgn0033520	Prx6b
FBgn0033521	CG12896
FBgn0033538	CG11883
FBgn0033667	reb
FBgn0033874	CG6347
FBgn0033875	CG6357
FBgn0033978	Cyp6a23
FBgn0033993	CG8089
FBgn0034013	unc-5
FBgn0034117	CG7997
FBgn0034122	CG15711
FBgn0034179	CG6805
FBgn0034198	CG11400
FBgn0034237	eIF3b
FBgn0034289	CG10910
FBgn0034417	CG15117
FBgn0034512	Bbd
FBgn0034614	CG9752
FBgn0034628	Acox57D-p
FBgn0034664	CG4377
FBgn0034796	CG3700
FBgn0034897	Sesn
FBgn0035162	Sf3b3
FBgn0035169	Dci
FBgn0035206	sturkopf
FBgn0035298	SCOT
FBgn0035630	CG10576
FBgn0035763	mrva
FBgn0035766	eco
FBgn0035909	ergic53
FBgn0035933	CG13309
FBgn0035947	Srp68
FBgn0036211	CG5946
FBgn0036301	CG4069
FBgn0036330	CG11263
FBgn0036623	Agpat3
FBgn0036754	ais
FBgn0036813	Atg3
FBgn0036816	Indy
FBgn0036824	CG3902
FBgn0036837	CG18135
FBgn0036927	Gabat
FBgn0036992	Hpd
FBgn0037000	ZnT77C
FBgn0037222	CG14642
FBgn0037298	CG2604
FBgn0037386	CG1208
FBgn0037440	CRAT
FBgn0037485	CG14606
FBgn0037613	Cks85A
FBgn0037683	CG18473
FBgn0037687	CG8132
FBgn0037697	GstZ2
FBgn0037718	P58IPK
FBgn0037762	eloF
FBgn0037817	Cyp12e1
FBgn0037936	CG6908
FBgn0038037	Cyp9f2
FBgn0038051	CG17207
FBgn0038088	CG10126
FBgn0038172	Adgf-D
FBgn0038211	CG9649
FBgn0038250	CG3505
FBgn0038256	CG7530
FBgn0038299	Spn88Eb
FBgn0038608	WRNexo
FBgn0038621	CG10864
FBgn0038660	Sgsh
FBgn0038731	Acsx1R
FBgn0038733	Acsx3
FBgn0038810	Srp72
FBgn0038811	Pus1
FBgn0039024	Nepl15
FBgn0039052	CG6733
FBgn0039152	Root
FBgn0039155	Kal1
FBgn0039175	beta-PheRS
FBgn0039265	CG11790
FBgn0039326	CG10562
FBgn0039349	Ssadh
FBgn0039452	CG14245
FBgn0039464	CG6330
FBgn0039609	Nepl17
FBgn0039650	Mesh1
FBgn0039711	CG7824
FBgn0039755	CG15531
FBgn0040010	CG17493
FBgn0040087	p115
FBgn0040211	hgo
FBgn0040290	RecQ4
FBgn0040291	Roc1b
FBgn0040346	CG3704
FBgn0040384	CG32795
FBgn0041629	Hexo2
FBgn0042110	CG18765
FBgn0043903	dome
FBgn0050042	Cpr49Ab
FBgn0051092	LpR2
FBgn0051205	CG31205
FBgn0051495	CG31495
FBgn0052447	CG32447
FBgn0052687	CG32687
FBgn0052712	CG32712
FBgn0053056	Targ2
FBgn0053222	CR33222
FBgn0053258	CG33258
FBgn0053468	CG33468
FBgn0053474	CG33474
FBgn0058006	CG40006
FBgn0062961	lncRNA:CR33942
FBgn0085193	CG34164
FBgn0085521	CG40813
FBgn0085813	18SrRNA-Psi:CR41602
FBgn0086357	Sec61alpha
FBgn0086695	hd
FBgn0259166	CG42271
FBgn0259937	Nop60B
FBgn0260456	CG4806
FBgn0260812	inaF-D
FBgn0261108	Atg13
FBgn0261445	sgl
FBgn0261446	CG13377
FBgn0262125	Sec23
FBgn0262484	CG43074
FBgn0262560	wcd
FBgn0262732	mbf1
FBgn0263121	Prosalpha1
FBgn0263240	Coop
FBgn0263740	eIF2gamma
FBgn0264385	lncRNA:CR43837
FBgn0264841	asRNA:CR44049
FBgn0265042	Irk1
FBgn0265096	asRNA:CR44201
FBgn0266441	CG45071
FBgn0266623	asRNA:CR45130
FBgn0266758	Esyt2
FBgn0267462	asRNA:CR45812
FBgn0267770	asRNA:CR46101
FBgn0267778	asRNA:CR46109
FBgn0270926	AsnS
FBgn0283437	PPO1
FBgn0286929	CG46426
