## Supplement_File_10_All_Functional_Gene_Class#mutant13649#overexp13553 for "Regulation of sex differences in innate immunity by sex-determining gene *transformer* in *Drosophila melanogaster*"

### Sheet: Readme
The files represented genes groups along with statistics. The normalized gene count files were used for the generation of the data for each experiment seperately. The gene groups are extracted from Flybase unless mentioned otherwise in the method section.
Short Form	Description
FBgnID	Flybase D. melanogaster Gene ID
Symbol	Flybase D. melanogaster Gene Symbol
F/ft	Female
M/mt	Male
P.value.adj.	FDR of pret samples compared to pbs
tra-MU/pm	tra-mutant
tra-OE/pf	tra-overexp
sexbycond	Interaction of treatment by sex
XXgenobycond	Interaction of treatment by XX Genotype
Mgenobycond	Interaction of treatment by male soma
XYgenobycond	Interaction of treatment by XY Genotype
Fgenobycond	Interaction of treatment by female soma
PRET/pret	Treatment of Providencia rettgeri
PBS/pbs	Wound Control with phosphate buffered saline
%	Percentage

### Sheet: WP3830#77_tra_mutant
FBgnID	Symbol	Female	P.value.adj.Female	Male	P.value.adj.Male	tra_mutant	P.value.adj.tra_mutant	P.value.adj.sexbycond	P.value.adj.Mgenobycond	P.value.adj.XXgenobycond
FBgn0016917	STAT	0.0188412	0.95084	-0.0535721	0.822956	-0.117531	0.559208	0.833236	0.855418	0.648485
FBgn0043841	vir-1	0.360919	0.064403	-0.0574707	0.844134	-0.0761589	0.783106	0.142632	0.975651	0.124143
FBgn0030904	upd2	1.90478	0.0247692	1.96835	0.00111057	2.14072	0.000487397	0.978118	0.895479	0.882775
FBgn0035601	Uev1a	-0.0106517	0.959997	-0.174347	0.120714	-0.175098	0.117109	0.340803	0.998599	0.337027
FBgn0265464	TRAF2	0.0599745	0.775126	0.077357	0.79894	0.0897451	0.716423	0.975937	0.987867	0.944595
FBgn0026323	Tak1	-0.0687613	0.614733	0.133015	0.298411	0.171447	0.140317	0.238911	0.878615	0.138612
FBgn0086358	Tab2	0.0992162	0.517401	0.00698956	0.983133	0.169536	0.22196	0.705622	0.449724	0.784649
FBgn0003495	spz	0.167074	0.276347	1.42395	1.68e-09	1.7222	3.42e-11	1.19e-06	0.21001	3.03e-08
FBgn0030051	spirit	4.22218	4.31e-09	2.67221	7.1e-09	3.65487	1.98e-11	0.0112935	0.034201	0.40492
FBgn0052382	sphinx2	0.709458	0.395305	-0.416736	0.00882423	-0.516359	0.0010087	0.151297	0.735342	0.11341
FBgn0052383	sphinx1	0.00761944	0.998599	-0.213751	0.148147	-0.0379346	0.870551	0.734505	0.467793	0.961439
FBgn0030774	spheroide	-0.0233339	0.950522	-0.106742	0.656303	-0.195537	0.305235	0.838877	0.809005	0.606929
FBgn0039102	SPE	1.13334	1.12e-05	0.612228	0.00660764	0.566732	0.0120586	0.110024	0.93386	0.080699
FBgn0030869	Socs	0.148684	0.599158	0.360773	0.155764	0.157101	0.588896	0.610899	0.635349	0.996809
FBgn0014018	Relish	1.55356	1e-07	2.33008	1.28e-10	2.92915	2.64e-12	0.0163686	0.0673607	8.56e-05
FBgn0030926	psh	-0.163459	0.497742	0.150259	0.436427	-0.0389631	0.875216	0.272797	0.488278	0.719099
FBgn0003882	Protein Tube	0.0133044	0.95388	-0.138291	0.398225	-0.0173536	0.943601	0.499838	0.631451	0.920928
FBgn0262473	Protein Toll	0.253877	0.267984	1.05836	3.59e-05	1.18548	4.43e-06	0.0111119	0.776094	0.0030143
FBgn0025574	Protein pellino	0.102314	0.683623	0.254471	0.268899	0.258461	0.231003	0.684268	0.998599	0.664192
FBgn0034647	pirk	2.24151	1.12e-06	2.45406	9.33e-09	2.35518	8.81e-09	0.751902	0.882166	0.879535
FBgn0003612	PIAS	0.0530665	0.79367	0.0706238	0.714309	0.0436464	0.848864	0.965698	0.942702	0.987298
FBgn0035806	PGRP-SD	2.73932	1.38e-08	2.60287	1.14e-09	2.1694	2.4e-08	0.840098	0.338418	0.244274
FBgn0043576	PGRP-SC	0.0324356	0.974711	0.165304	0.865946	-0.620751	0.24804	0.920428	0.392747	0.402028
FBgn0030310	PGRP-SA	2.46004	1.58e-06	1.37102	0.00012297	1.38856	0.000103575	0.0464805	0.991124	0.0501801
FBgn0035977	PGRP-LF	2.79158	7.3e-09	2.10676	4.02e-10	2.44001	2.26e-11	0.103433	0.32602	0.457429
FBgn0030695	PGRP-LE	-0.00127036	0.998599	0.122143	0.224468	0.331427	0.000539753	0.395819	0.122133	0.00910599
FBgn0035976	PGRP-LC	1.69832	5.8e-10	1.59754	2.3e-10	1.5945	2.33e-10	0.763437	0.998599	0.754838
FBgn0037906	PGRP-LB	3.1295	4.78e-12	2.85257	4.64e-12	2.62772	1.71e-11	0.491723	0.570267	0.157713
FBgn0010441	Pelle	0.0924689	0.586446	0.59331	0.00121243	0.528125	0.00147395	0.0266308	0.856508	0.0415035
FBgn0002930	nec	0.600293	0.0220459	0.299412	0.292686	0.598386	0.0237713	0.487582	0.493675	0.998599
FBgn0033402	Myd88	-0.0067918	0.975467	0.0394273	0.781795	0.0823605	0.479558	0.824672	0.838119	0.614226
FBgn0262881	Mtkl	4.9393	0.000259385	4.06636	6.84e-05	3.03042	0.000616925	0.667874	0.483253	0.242936
FBgn0014865	Mtk	2.90913	2.39e-05	2.53708	0.000104313	0.491958	0.488207	0.752654	0.0174344	0.00577332
FBgn0000229	JNK	-0.0372273	0.815021	-0.122607	0.268964	-0.00354532	0.991808	0.658399	0.47377	0.884209
FBgn0004864	JAK	0.154241	0.548567	0.498294	0.0507284	0.146558	0.636	0.347996	0.37175	0.99787
FBgn0013983	imd	0.838348	0.000310783	0.626161	0.000372171	0.899068	4.49e-06	0.517797	0.289702	0.889266
FBgn0024222	IkkB	0.108699	0.512448	0.581524	0.00101862	0.367958	0.0258031	0.0331124	0.431003	0.26432
FBgn0015247	IAP2	0.419438	5.81e-05	1.01608	6.28e-11	1.38461	2.95e-13	5.4e-05	0.00703488	5.1e-08
FBgn0039494	grass	0.816386	0.000446649	0.806211	6.09e-06	0.709912	2.13e-05	0.991034	0.740557	0.773958
FBgn0040321	GNBP3	-0.212417	0.300409	-0.373882	0.029411	-0.359329	0.0329698	0.609824	0.978745	0.646407
FBgn0040322	GNBP2	0.493218	0.0512363	0.185865	0.329383	0.1984	0.269351	0.366296	0.983408	0.383393
FBgn0040323	GNBP1	0.409368	0.0337531	0.0914477	0.68698	0.30168	0.0624732	0.252578	0.43932	0.75233
FBgn0038928	Fadd	-0.0656157	0.718179	-0.192522	0.47978	-0.0139542	0.975636	0.725563	0.654643	0.896243
FBgn0011217	Effete	0.030346	0.875576	0.0476211	0.785013	-0.124368	0.369959	0.959348	0.383871	0.446754
FBgn0067905	Dso2	1.44039	0.22521	-0.695325	0.457995	-0.152083	0.87705	0.13381	0.684655	0.247255
FBgn0040653	Dso1	1.04711	0.0180628	-0.116095	0.859494	-0.256541	0.644539	0.0630585	0.883973	0.0369292
FBgn0035434	Drsl5	0.22452	0.701153	-0.301224	0.417504	-0.668527	0.0300804	0.399401	0.483478	0.10653
FBgn0052282	Drsl4	0.0802574	0.953749	-1.29375	0.0230861	-1.02541	0.0170255	0.158191	0.787825	0.225686
FBgn0283461	Drs	3.24347	1.25e-09	1.77989	2.26e-05	1.81545	1.64e-05	0.00570409	0.975636	0.00678184
FBgn0010388	Dro	3.82125	5.79e-09	2.16752	4.96e-05	1.87826	0.00028458	0.0149636	0.76015	0.00469974
FBgn0020381	Dredd	0.118135	0.508501	0.282121	0.065622	0.086377	0.64155	0.519029	0.41313	0.929667
FBgn0034407	DptB	3.43734	9.49e-08	3.53033	8.67e-08	2.50522	1.52e-05	0.941332	0.176387	0.220705
FBgn0004240	DptA	4.26561	3.15e-09	3.24141	3.99e-07	2.50985	1.75e-05	0.175091	0.372868	0.0159646
FBgn0260632	Dorsal	0.244694	0.157345	0.499876	0.00343963	0.611702	0.000478438	0.326015	0.723244	0.131053
FBgn0043903	dome	0.194056	0.258072	0.699702	7.84e-05	0.560919	0.000850406	0.0274626	0.631836	0.115987
FBgn0011274	Dif	0.569903	0.0124423	0.446845	0.0274892	0.435726	0.0296859	0.769395	0.990217	0.742812
FBgn0010385	Def	7.41497	4.93e-10	6.13421	4.7e-11	6.82966	3.94e-11	0.210985	0.47993	0.645881
FBgn0000279	CecC	4.58296	3.58e-05	3.75055	2.13e-06	3.95813	5.55e-07	0.571365	0.886616	0.68753
FBgn0000278	CecB	5.97766	2.22e-05	4.04529	2.49e-05	4.24225	3.33e-06	0.23509	0.918659	0.279363
FBgn0000277	CecA2	5.97781	4.3e-07	5.60112	9.63e-09	5.06874	1.49e-08	0.828874	0.668845	0.509176
FBgn0000276	CecA1	6.71902	1.19e-06	4.09932	1.24e-07	4.15819	1.8e-07	0.0458325	0.975535	0.053334
FBgn0000250	Cactus	0.0417032	0.817079	0.786762	2.79e-07	0.97702	9.32e-09	8.7e-05	0.318788	4.43e-06
FBgn0000173	Bendless	-0.0189259	0.921874	-0.182522	0.140803	-0.23463	0.0452087	0.38069	0.83141	0.213458
FBgn0038530	AttD	7.74397	5.18e-08	7.3089	1.44e-09	7.41133	1.33e-09	0.826931	0.964754	0.874736
FBgn0041579	AttC	3.89203	3.51e-09	3.78136	7.88e-09	3.30651	7.83e-08	0.919886	0.55918	0.443281
FBgn0041581	AttB	5.01131	9.69e-09	4.44036	3.43e-08	4.82907	9.68e-09	0.599413	0.738297	0.896445
FBgn0012042	AttA	4.62986	3.28e-10	4.15287	1.52e-09	4.29467	9.08e-10	0.557062	0.89289	0.704994
FBgn0028396	TotA	0.933878	0.143716	1.65435	0.0095777	0.34432	0.669907	0.486855	0.157524	0.585656
FBgn0038838	TotB	1.54665	0.0420357	2.28401	0.00144089	2.34106	0.00250751	0.552427	0.98153	0.535642
FBgn0044812	TotC	0.467543	0.566916	1.76644	0.0101882	-0.0815135	0.946237	0.197452	0.0560426	0.649973
FBgn0031701	TotM	1.76603	0.0621821	3.22537	0.000933303	1.23463	0.20859	0.315169	0.14568	0.771299
FBgn0044810	TotX	0.055742	0.947875	0.732818	0.0580841	-0.257936	0.572939	0.306752	0.0678383	0.689017

### Sheet: WP3830#77_tra_overexp
FBgnID	Symbol	Female	P.value.adj.Female	Male	P.value.adj.Male	tra_overexp	P.value.adj.tra_overexp	P.value.adj.sexbycond	P.value.adj.Fgenobycond	P.value.adj.XYgenobycond
FBgn0016917	STAT	0.0186824	0.928386	-0.134315	0.31164	-0.0981691	0.474567	0.428686	0.564623	0.896455
FBgn0043841	vir-1	0.00582379	0.983927	0.145431	0.408365	0.603996	0.000233679	0.63407	0.0107751	0.0387655
FBgn0030904	upd2	1.07437	0.413937	2.97767	0.00215249	1.50771	0.055281	0.230572	0.835264	0.259501
FBgn0035601	Uev1a	-0.0960529	0.670234	-0.126019	0.599984	-0.402538	0.0398628	0.951504	0.273921	0.362953
FBgn0265464	TRAF2	0.0946499	0.724434	-0.100561	0.79718	-0.371513	0.189792	0.650558	0.185604	0.558957
FBgn0026323	Tak1	0.0692052	0.678437	0.256823	0.0940962	0.0777035	0.681981	0.397111	0.979189	0.456064
FBgn0086358	Tab2	0.165708	0.393916	0.38273	0.0522175	-0.148285	0.513304	0.471238	0.256733	0.0558168
FBgn0261526	spz2	0.253542	0.90303	1.58589	0.123728	2.82041	0.0041031	0.475065	0.115549	0.433959
FBgn0003495	spz	0.179497	0.376987	1.74318	1.58e-08	0.838962	0.000202694	3.94e-06	0.019443	0.00401045
FBgn0030051	spirit	3.68912	8.48e-10	3.37711	4.84e-10	4.02151	1.21e-11	0.63681	0.595882	0.196182
FBgn0052382	sphinx2	-0.0642244	0.96294	-0.426771	0.0832549	0.680786	0.395701	0.719944	0.537379	0.157902
FBgn0052383	sphinx1	-0.0642244	0.951343	-0.23623	0.390376	0.302418	0.676172	0.853157	0.73098	0.439806
FBgn0030774	spheroide	-0.470223	0.0932683	-0.366513	0.139694	0.206868	0.433816	0.850966	0.0637256	0.0932293
FBgn0039102	SPE	0.348738	0.170239	0.270678	0.200218	0.878208	7e-05	0.875333	0.102607	0.0350891
FBgn0030869	Socs	0.255611	0.149838	0.290974	0.16244	-0.272394	0.182683	0.941006	0.0450614	0.0471524
FBgn0014018	Relish	1.22208	1.07e-08	2.57294	1.14e-13	2.56919	1.02e-13	3.65e-07	3.54e-07	0.991333
FBgn0030926	psh	-0.608364	0.0366345	-0.0744638	0.811719	0.629522	0.00297474	0.151731	0.000819758	0.0197233
FBgn0003882	Protein Tube	0.0129232	0.971026	-0.1785	0.568703	-0.510997	0.0455308	0.644231	0.113602	0.414547
FBgn0262473	Protein Toll	0.174515	0.617668	0.679618	0.0679817	-0.125448	0.79172	0.314257	0.570668	0.113653
FBgn0025574	Protein pellino	0.117925	0.516267	0.459874	0.0109813	0.223679	0.217479	0.162606	0.734233	0.394061
FBgn0034647	pirk	2.00675	5.03e-06	3.26899	3.06e-10	3.00753	4.48e-10	0.012512	0.0423646	0.645391
FBgn0003612	PIAS	0.0926406	0.860508	0.00643569	0.992989	-1.0029	0.0236936	0.929059	0.0523591	0.110286
FBgn0035806	PGRP-SD	1.85899	1.08e-05	1.8625	2.29e-07	2.62935	1.04e-09	0.996502	0.106559	0.0598191
FBgn0043576	PGRP-SC	-1.17048	0.0740178	-1.39489	0.033191	-0.0985654	0.926662	0.875926	0.259364	0.162103
FBgn0030310	PGRP-SA	1.84069	5.78e-07	1.73673	3.1e-08	2.10016	1.22e-09	0.857257	0.56865	0.304348
FBgn0035977	PGRP-LF	2.31025	9.41e-08	3.01506	2.03e-11	3.14208	1.56e-11	0.0987254	0.0512721	0.807639
FBgn0030695	PGRP-LE	-0.0269919	0.891705	0.24495	0.0948502	0.0278805	0.905132	0.165873	0.845426	0.323393
FBgn0035976	PGRP-LC	1.24801	2.53e-07	1.63429	1.22e-10	2.00511	5.47e-12	0.126919	0.00264537	0.0946706
FBgn0037906	PGRP-LB	2.11213	3.53e-06	2.6553	7.59e-09	3.42428	8.66e-11	0.325271	0.00962789	0.0970762
FBgn0010441	Pelle	0.164401	0.439255	0.563241	0.0255341	-0.0082845	0.982909	0.22587	0.646673	0.100843
FBgn0002930	nec	-0.0855884	0.779047	0.0853747	0.738174	0.483464	0.0105131	0.637295	0.0497637	0.147
FBgn0033402	Myd88	0.0800788	0.58093	0.179565	0.161873	0.0118501	0.960008	0.647292	0.775481	0.388093
FBgn0262881	Mtkl	2.94441	1.34e-05	3.28514	1.53e-08	4.2809	4.25e-10	0.727603	0.0751514	0.1094
FBgn0014865	Mtk	1.71988	8.59e-05	2.21222	3.56e-07	2.79812	7.96e-09	0.410174	0.0440573	0.261908
FBgn0000229	JNK	-0.243934	0.0912613	0.00974208	0.967071	0.214036	0.103482	0.20332	0.0177549	0.294342
FBgn0004864	JAK	0.223076	0.422552	0.143042	0.760396	-0.668086	0.0415532	0.908623	0.0301759	0.0905229
FBgn0013983	imd	0.33101	0.0762561	0.518746	0.000557086	0.980183	1.33e-07	0.487727	0.00626104	0.0246049
FBgn0024222	IkkB	0.0706624	0.752031	0.379833	0.0798215	-0.181157	0.430852	0.284449	0.385278	0.0599815
FBgn0015247	IAP2	0.280805	0.006027	1.15836	2.79e-11	1.22494	1.45e-11	5.11e-07	1.84e-07	0.72407
FBgn0039494	grass	0.566925	0.0299141	0.701805	0.000545114	1.15345	7.49e-07	0.762208	0.0722448	0.103642
FBgn0040321	GNBP3	-0.444098	0.071029	-0.441482	0.015214	0.417215	0.0173976	0.995976	0.004578	0.000964756
FBgn0040322	GNBP2	0.127231	0.653448	0.362671	0.0264575	0.593668	0.000420414	0.455577	0.0956157	0.356427
FBgn0040323	GNBP1	-0.122299	0.592178	0.102496	0.605943	0.555532	0.000458343	0.41859	0.00543784	0.0420357
FBgn0038928	Fadd	-0.0229525	0.9527	-0.0823024	0.853408	0.0343733	0.94738	0.923679	0.924343	0.849143
FBgn0011217	Effete	-0.00816235	0.982806	-0.0651211	0.85949	-0.536265	0.0290795	0.919693	0.122706	0.187018
FBgn0067905	Dso2	0.638458	0.698222	0.460895	0.685047	0.726557	0.478781	0.95044	0.973458	0.895619
FBgn0040653	Dso1	0.0916561	0.937918	0.257013	0.71373	-0.00199757	0.998204	0.90533	0.95264	0.809261
FBgn0035434	Drsl5	-0.517117	0.0956011	-0.25137	0.278153	0.0852609	0.783754	0.552161	0.117982	0.315469
FBgn0052282	Drsl4	-0.886999	0.0736418	-0.652916	0.0451758	-0.185306	0.64621	0.774418	0.259138	0.34824
FBgn0052283	Drsl3	1.13661	0.293376	0.639911	0.54147	0.147847	0.920446	0.793551	0.528612	0.775344
FBgn0052279	Drsl2	0.603627	0.556293	0.86915	0.341875	-0.153206	0.902867	0.890115	0.588898	0.423928
FBgn0283461	Drs	1.88182	0.000100941	2.81844	1.45e-07	2.35719	1.3e-06	0.137121	0.498821	0.496042
FBgn0010388	Dro	2.91931	2.17e-05	3.03772	3.65e-06	3.39167	8.42e-07	0.936381	0.655864	0.742652
FBgn0020381	Dredd	-0.183553	0.172846	0.105818	0.478093	0.509403	0.000216439	0.123231	0.000341063	0.0283751
FBgn0034407	DptB	2.40033	2.32e-07	2.20135	1.88e-07	3.9122	2.99e-11	0.772916	0.00301842	0.000562748
FBgn0004240	DptA	3.18142	4.78e-09	3.10348	1.59e-09	4.53298	5.7e-12	0.931175	0.00949014	0.00420324
FBgn0260632	Dorsal	0.19968	0.135813	0.606446	3.99e-05	0.556274	0.000113245	0.0304463	0.0585289	0.862546
FBgn0043903	dome	0.305082	0.0741679	0.581304	0.00257796	0.109377	0.63832	0.312872	0.503149	0.0783835
FBgn0011274	Dif	0.251989	0.3468	0.268844	0.162498	0.579627	0.00186822	0.974157	0.3216	0.261027
FBgn0010385	Def	5.96689	2.45e-10	8.1329	2.68e-11	4.02732	1.29e-10	0.0184848	0.00648963	7.1e-06
FBgn0000279	CecC	4.30265	4.18e-06	3.44526	2.71e-07	4.87386	1.1e-08	0.430903	0.655958	0.083581
FBgn0000278	CecB	5.07052	9.46e-06	3.65757	1.42e-06	5.97365	1.85e-08	0.262709	0.551163	0.0217672
FBgn0000276	CecA1	5.00802	2.71e-07	4.24443	6.4e-09	5.60229	5.62e-10	0.47722	0.622228	0.0864972
FBgn0000250	Cactus	0.037997	0.870447	0.567782	0.000799792	0.130815	0.478111	0.0174862	0.757345	0.0580294
FBgn0000173	Bendless	-0.0605669	0.80681	-0.230421	0.283783	-0.375899	0.0577641	0.600506	0.255265	0.689816
FBgn0038530	AttD	6.97654	1.06e-08	8.23625	1.04e-09	6.83133	1.94e-10	0.360253	0.94185	0.231565
FBgn0041579	AttC	2.44787	1.86e-07	2.62219	1.78e-08	3.77039	5.95e-11	0.809958	0.009211	0.0179254
FBgn0041581	AttB	3.60199	1.58e-08	3.92631	6.64e-10	4.83771	3e-11	0.687877	0.0499133	0.130828
FBgn0012042	AttA	3.59794	2.45e-08	4.06341	1.3e-10	4.90357	1.27e-11	0.518678	0.0371731	0.141338
FBgn0028396	TotA	-1.62768	0.00748072	-0.551333	0.434238	-0.386072	0.556415	0.239541	0.13772	0.90339
FBgn0044812	TotC	-1.84763	0.00685722	-1.17285	0.136913	-0.729804	0.244507	0.587586	0.23881	0.733481
FBgn0031701	TotM	-0.464651	0.508531	0.997134	0.12795	0.667143	0.243228	0.10191	0.177412	0.777637
FBgn0044810	TotX	-2.5036	0.000253774	-1.61579	0.0122935	-1.15156	0.00801689	0.376999	0.0856742	0.629389
